# Mitochondrial control of microglial phagocytosis in Alzheimer’s disease

**DOI:** 10.1101/2021.12.01.469111

**Authors:** Lauren H. Fairley, Kei Onn Lai, Jia Hui Wong, Anselm Vincent Salvatore, Giuseppe D’Agostino, Xiaoting Wu, Anusha Jayaraman, Sarah R. Langley, Christiane Ruedl, Anna M. Barron

## Abstract

Microglial phagocytosis is an energetically demanding process that plays a critical role in the removal of toxic aggregates of beta amyloid (Aβ) in Alzheimer’s disease (AD). Recent evidence indicates that metabolic programming may breakdown in microglia in AD, thereby disrupting this important protective function. The mechanisms coordinating mitochondrial metabolism to fuel phagocytosis in microglia remain poorly understood, however. Here we demonstrate that mitochondrial displacement of the glucose metabolizing enzyme, hexokinase-II (HK) regulates microglial metabolism and phagocytosis, and that deletion of the translocator protein (TSPO) inhibits this. TSPO is a PET-visible inflammatory biomarker and therapeutic target in AD, previously shown to regulate microglial metabolism via an unknown mechanism. Using RNAseq and proteomic analyses, we found TSPO function in the brain to be linked with the regulation of mitochondrial bioenergetics, lipid metabolism and phagocytosis. In cultured microglia, TSPO deletion was associated with elevated mitochondrial recruitment of HK, which was associated with a switch to non-oxidative glucose metabolism, reduced mitochondrial energy production, lipid storage and impaired phagocytosis. Consistent with *in vitro* findings, TSPO expression was also associated with phagocytic microglia in both AD brain and AD mice. Conversely, TSPO deletion in AD mice reduced phagocytic microglia and exacerbated amyloid accumulation. Based on these findings we propose that microglial TSPO functions as an immunometabolic brake via regulation of mitochondrial HK recruitment, preventing hyperglycolysis and promoting phagocytosis in AD. Further, we demonstrate that targeting mitochondrial HK may offer a novel immunotherapeutic approach to promote microglial phagocytosis in AD.
