## Supplementary Table 4 for "Mitochondrial control of microglial phagocytosis in Alzheimer’s disease"

### Sheet: Candidate TSPO Interactors
	protein	ID	logFC	AveExpr	t	P.Value	B	Allvsbg.padj	Description
1	Slc12a5	A0A076FRG6	3.07891	-2.06684	2.77234	0.0140989	-2.90687	0.0635036	KCC2a variant 1 OS=Mus musculus GN=Slc12a5 PE=2 SV=1
2	Nfasc	A0A087WPX3	2.30311	-3.50415	2.33048	0.0339498	-3.67027	0.0897716	Neurofascin OS=Mus musculus GN=Nfasc PE=1 SV=1
3	Atp1a3	A0A0G2JGX4	6.19602	1.15687	3.82096	0.00163507	-0.999469	0.0212295	Sodium/potassium-transporting ATPase subunit alpha OS=Mus musculus GN=Atp1a3 PE=1 SV=1
4	Sept11	A0A0J9YUL3	3.01366	-2.45417	3.03706	0.00822148	-2.43199	0.0473557	Septin 11, isoform CRA_b OS=Mus musculus GN=Sept11 PE=1 SV=1
5	Dnm1	A0A0J9YUN4	2.48833	2.49009	2.29817	0.0361494	-3.72409	0.0921329	Dynamin-1 OS=Mus musculus GN=Dnm1 PE=1 SV=1
6	Igsf8	A0A0R4J117	2.48607	-1.16385	2.25755	0.039104	-3.79127	0.0970857	Immunoglobulin superfamily member 8 OS=Mus musculus GN=Igsf8 PE=1 SV=1
7	Syt2	A0A0R4J2C2	3.59054	-1.15315	2.78988	0.013607	-2.87571	0.0635036	Synaptotagmin II OS=Mus musculus GN=Syt2 PE=1 SV=1
8	Gstm1	A2AE89	3.50564	-2.85716	3.71266	0.00204348	-1.19743	0.0215485	Glutathione S-transferase Mu 1 OS=Mus musculus GN=Gstm1 PE=1 SV=2
9	Sptan1	A3KGU9	2.76162	-2.513	2.23039	0.0412039	-3.83589	0.0980721	Spectrin alpha chain, non-erythrocytic 1 OS=Mus musculus GN=Sptan1 PE=1 SV=2
10	Ywhag	A8IP69	3.89275	-1.37936	3.84415	0.00155892	-0.957138	0.0212295	14-3-3 protein gamma subtype OS=Mus musculus GN=Ywhag PE=1 SV=1
11	Sept8	B1AQZ0	4.18396	-2.33596	4.60834	0.000330377	0.413701	0.0105721	Septin-8 OS=Mus musculus GN=Sept8 PE=1 SV=1
12	Map1b	B2RQQ5	2.35203	-2.39367	2.224	0.0417134	-3.84636	0.098471	Microtubule-associated protein 1B OS=Mus musculus GN=Map1b PE=2 SV=1
13	Gnai1	B2RSH2	3.62691	0.0862732	2.74189	0.0149939	-2.96082	0.0635036	Guanine nucleotide-binding protein G(i) subunit alpha-1 OS=Mus musculus GN=Gnai1 PE=1 SV=1
14	Tubb2b	B2RSN3	5.31603	6.26156	2.65743	0.017774	-3.10961	0.0694264	Tubulin beta chain OS=Mus musculus GN=Tubb2b PE=1 SV=1
15	Uba1	B9EHN0	2.01312	-3.30178	2.3085	0.0354318	-3.70691	0.0919311	Ubiquitin-activating enzyme E1, Chr X OS=Mus musculus GN=Uba1 PE=1 SV=1
16	Gls	D3Z7P3	3.05594	-2.6689	3.24658	0.00534488	-2.05091	0.0359994	Glutaminase kidney isoform, mitochondrial OS=Mus musculus GN=Gls PE=1 SV=1
17	Acot7	E9PYH2	3.32893	-1.73604	3.3496	0.00432208	-1.86255	0.0327568	Cytosolic acyl coenzyme A thioester hydrolase OS=Mus musculus GN=Acot7 PE=1 SV=1
18	Ogdhl	E9Q7L0	3.71576	-2.9751	3.71596	0.00202964	-1.19139	0.0215485	Oxoglutarate dehydrogenase-like OS=Mus musculus GN=Ogdhl PE=1 SV=1
19	Slc4a4	E9Q8N8	3.56195	-3.67681	3.35233	0.00429781	-1.85756	0.0327568	Anion exchange protein OS=Mus musculus GN=Slc4a4 PE=1 SV=1
20	Gnb2	E9QKR0	3.07475	-0.158577	2.29304	0.0365105	-3.7326	0.092237	Guanine nucleotide-binding protein G(I)/G(S)/G(T) subunit beta-2 OS=Mus musculus GN=Gnb2 PE=1 SV=1
21	Pcx	E9QPD7	2.76228	-3.82799	3.15717	0.00642483	-2.21393	0.0393692	Pyruvate carboxylase OS=Mus musculus GN=Pcx PE=1 SV=1
22	Atp2b1	G5E829	3.49287	-1.74858	2.76999	0.014166	-2.91103	0.0635036	Plasma membrane calcium-transporting ATPase 1 OS=Mus musculus GN=Atp2b1 PE=1 SV=1
23	Abi1	J3QNK8	2.38215	-2.76275	2.25011	0.0396696	-3.80353	0.0976483	Abl interactor 1 OS=Mus musculus GN=Abi1 PE=1 SV=1
24	Dpysl2	O08553	2.57693	1.72875	2.51713	0.0235205	-3.35348	0.0736294	Dihydropyrimidinase-related protein 2 OS=Mus musculus GN=Dpysl2 PE=1 SV=2
25	Stxbp1	O08599-2	2.69956	0.21059	2.45946	0.0263643	-3.45237	0.0759293	Isoform 2 of Syntaxin-binding protein 1 OS=Mus musculus GN=Stxbp1
26	Dctn1	O08788	2.20254	-4.06309	2.23498	0.0408424	-3.82838	0.0980721	Dynactin subunit 1 OS=Mus musculus GN=Dctn1 PE=1 SV=3
27	Gnaz	O70443	4.05736	-2.61535	3.90408	0.00137831	-0.847884	0.0198477	Guanine nucleotide-binding protein G(z) subunit alpha OS=Mus musculus GN=Gnaz PE=1 SV=4
28	Ctbp1	O88712	2.34	-3.6592	2.6128	0.0194375	-3.18766	0.0694866	C-terminal-binding protein 1 OS=Mus musculus GN=Ctbp1 PE=1 SV=2
29	Thy1	P01831	2.31555	1.29168	2.32946	0.0340173	-3.67198	0.0897716	Thy-1 membrane glycoprotein OS=Mus musculus GN=Thy1 PE=1 SV=1
30	Prnp	P04925	2.68549	-3.02618	2.56365	0.021442	-3.27311	0.0703146	Major prion protein OS=Mus musculus GN=Prnp PE=1 SV=2
31	Aldoc	P05063	4.03974	-1.28045	3.6343	0.00240178	-1.3409	0.0223133	Fructose-bisphosphate aldolase C OS=Mus musculus GN=Aldoc PE=1 SV=4
32	Got1	P05201	2.98931	-1.96525	2.88087	0.0113113	-2.71332	0.059457	Aspartate aminotransferase, cytoplasmic OS=Mus musculus GN=Got1 PE=1 SV=3
33	Got2	P05202	4.20269	-1.76493	3.80334	0.00169541	-1.03164	0.0212295	Aspartate aminotransferase, mitochondrial OS=Mus musculus GN=Got2 PE=1 SV=1
34	Gpi	P06745	3.01164	-3.00825	3.26647	0.00513025	-2.01458	0.0359994	Glucose-6-phosphate isomerase OS=Mus musculus GN=Gpi PE=1 SV=4
35	Mdh2	P08249	4.94247	-1.70146	4.66918	0.000292634	0.520133	0.0105348	Malate dehydrogenase, mitochondrial OS=Mus musculus GN=Mdh2 PE=1 SV=3
36	Gnai2	P08752	5.54823	-0.59241	4.76476	0.000242042	0.686379	0.0105348	Guanine nucleotide-binding protein G(i) subunit alpha-2 OS=Mus musculus GN=Gnai2 PE=1 SV=5
37	Pgk1	P09411	5.29713	-2.42764	6.33507	1.25971e-05	3.2137	0.00362797	Phosphoglycerate kinase 1 OS=Mus musculus GN=Pgk1 PE=1 SV=4
38	Pfkl	P12382	3.37488	-1.63076	3.24386	0.00537491	-2.05588	0.0359994	ATP-dependent 6-phosphofructokinase, liver type OS=Mus musculus GN=Pfkl PE=1 SV=4
39	Mdh1	P14152	4.17978	-2.22833	4.35532	0.00054934	-0.0338256	0.0113007	Malate dehydrogenase, cytoplasmic OS=Mus musculus GN=Mdh1 PE=1 SV=3
40	Glul	P15105	3.45943	-0.0239305	2.3508	0.0326317	-3.63627	0.0886597	Glutamine synthetase OS=Mus musculus GN=Glul PE=1 SV=6
41	Tpi1	P17751	2.34315	-1.03019	2.30293	0.035817	-3.71618	0.0921009	Triosephosphate isomerase OS=Mus musculus GN=Tpi1 PE=1 SV=4
42	Gnao1	P18872	3.03979	1.02347	2.46171	0.0262477	-3.44853	0.0759293	Guanine nucleotide-binding protein G(o) subunit alpha OS=Mus musculus GN=Gnao1 PE=1 SV=3
43	Cox4i1	P19783	3.70759	-0.744363	2.83736	0.0123576	-2.79113	0.0603221	Cytochrome c oxidase subunit 4 isoform 1, mitochondrial OS=Mus musculus GN=Cox4i1 PE=1 SV=2
44	Pdha1	P35486	2.71189	-2.11262	2.60746	0.019646	-3.19696	0.0694866	Pyruvate dehydrogenase E1 component subunit alpha, somatic form, mitochondrial OS=Mus musculus GN=Pdha1 PE=1 SV=1
45	Prdx1	P35700	4.80732	-2.71907	5.00724	0.000150234	1.10239	0.0105348	Peroxiredoxin-1 OS=Mus musculus GN=Prdx1 PE=1 SV=1
46	Hspa9	P38647	3.35995	-3.22311	3.19136	0.00598844	-2.15165	0.0375619	Stress-7na protein, mitochondrial OS=Mus musculus GN=Hspa9 PE=1 SV=3
47	Tkt	P40142	2.56717	-3.65219	2.59117	0.0202965	-3.22533	0.0694866	Transketolase OS=Mus musculus GN=Tkt PE=1 SV=1
48	Pfkm	P47857-3	3.0976	-0.793848	2.51962	0.0234041	-3.34918	0.0736294	Isoform 3 of ATP-dependent 6-phosphofructokinase, muscle type OS=Mus musculus GN=Pfkm
49	Gdi1	P50396	4.42195	-2.32465	4.04169	0.00103963	-0.597869	0.0176125	Rab GDP dissociation inhibitor alpha OS=Mus musculus GN=Gdi1 PE=1 SV=3
50	Atp6v1a	P50516	2.90668	1.11682	2.87899	0.0113546	-2.71669	0.059457	V-type proton ATPase catalytic subunit A OS=Mus musculus GN=Atp6v1a PE=1 SV=2
51	Atp6vnad1	P51863	2.93597	0.155804	2.55544	0.0217955	-3.28733	0.0705294	V-type proton ATPase subunit d 1 OS=Mus musculus GN=Atp6vnad1 PE=1 SV=2
52	Slc25a5	P51881	3.7233	0.463822	2.375	0.0311246	-3.5956	0.0861913	ADP/ATP translocase 2 OS=Mus musculus GN=Slc25a5 PE=1 SV=3
53	Atp5b	P56480	3.46092	2.16277	2.65398	0.0178975	-3.11565	0.0694264	ATP synthase subunit beta, mitochondrial OS=Mus musculus GN=Atp5b PE=1 SV=2
54	Atp6v1d	P57746	4.11572	-2.65518	4.87078	0.00019632	0.869316	0.0105348	V-type proton ATPase subunit D OS=Mus musculus GN=Atp6v1d PE=1 SV=1
55	Eef2	P58252	3.07389	-2.58334	2.98203	0.00920184	-2.53145	0.0519633	Elongation factor 2 OS=Mus musculus GN=Eef2 PE=1 SV=2
56	Snap25	P60879	2.94457	0.0515033	2.59932	0.0199686	-3.21115	0.0694866	Synaptosomal-associated protein 25 OS=Mus musculus GN=Snap25 PE=1 SV=1
57	Atp6v1b2	P62814	3.24427	1.00604	2.93829	0.0100619	-2.61024	0.0557277	V-type proton ATPase subunit B, brain isoform OS=Mus musculus GN=Atp6v1b2 PE=1 SV=1
58	Hspa8	P63017	2.87329	0.929187	2.27136	0.0380754	-3.7685	0.0953541	Heat shock cognate 71 kDa protein OS=Mus musculus GN=Hspa8 PE=1 SV=1
59	Ywhaz	P63101	2.07446	-0.451255	2.3388	0.033404	-3.65636	0.0897716	14-3-3 protein zeta/delta OS=Mus musculus GN=Ywhaz PE=1 SV=1
60	Tubb4b	P68372	3.63442	7.23253	2.6892	0.0166744	-3.0538	0.0676372	Tubulin beta-4B chain OS=Mus musculus GN=Tubb4b PE=1 SV=1
61	Ywhah	P68510	3.57592	-1.96472	3.26905	0.00510296	-2.00986	0.0359994	14-3-3 protein eta OS=Mus musculus GN=Ywhah PE=1 SV=2
62	Idh3g	P70404	2.84874	-0.665163	3.08862	0.00739645	-2.33853	0.0443787	Isocitrate dehydrogenase [naD] subunit gamma 1, mitochondrial OS=Mus musculus GN=Idh3g PE=1 SV=1
63	Cct4	P80315	2.54699	-1.37257	2.32539	0.0342878	-3.67877	0.0897716	T-complex protein 1 subunit delta OS=Mus musculus GN=Cct4 PE=1 SV=3
64	Cct5	P80316	2.79526	-2.90174	2.58849	0.0204051	-3.22998	0.0694866	T-complex protein 1 subunit epsilon OS=Mus musculus GN=Cct5 PE=1 SV=1
65	Tubb5	P99024	5.57417	6.48888	2.47736	0.0254485	-3.42177	0.0750084	Tubulin beta-5 chain OS=Mus musculus GN=Tubb5 PE=1 SV=1
66	Vcp	Q01853	4.88454	-2.84858	4.48738	0.000420971	0.200691	0.0113007	Transitional endoplasmic reticulum ATPase OS=Mus musculus GN=Vcp PE=1 SV=4
67	Atp5a1	Q03265	3.04615	1.66756	2.56264	0.021485	-3.27486	0.0703146	ATP synthase subunit alpha, mitochondrial OS=Mus musculus GN=Atp5a1 PE=1 SV=1
68	Ckb	Q04447	2.9769	0.486428	2.66549	0.0174886	-3.09546	0.0694264	Creatine kinase B-type OS=Mus musculus GN=Ckb PE=1 SV=1
69	Anxa7	Q07076	4.48191	-2.16632	5.13377	0.000117459	1.31602	0.0105348	Annexin A7 OS=Mus musculus GN=Anxa7 PE=1 SV=2
70	Pacsin2	Q3TDA7	2.66379	-3.1453	2.85253	0.0119827	-2.76404	0.0603221	Protein kinase C and casein kinase substrate in neurons 2, isoform CRA_a OS=Mus musculus GN=Pacsin2 PE=1 SV=1
71	Pygb	Q3TFQ8	3.74974	-2.1035	3.94152	0.0012764	-0.779748	0.0195283	Alpha-1,4 glucan phosphorylase OS=Mus musculus GN=Pygb PE=2 SV=1
72	Atp6v1c1	Q3TG21	2.62003	-1.60114	2.48052	0.0252898	-3.41636	0.0750084	V-type proton ATPase subunit C OS=Mus musculus GN=Atp6v1c1 PE=2 SV=1
73	Acat1	Q3TQP7	3.70592	-1.04633	3.64404	0.00235399	-1.32305	0.0223133	Putative uncharacterized protein OS=Mus musculus GN=Acat1 PE=2 SV=1
74	Ntm	Q3TYC2	4.07098	-1.97127	3.36856	0.00415625	-1.82784	0.0327568	Putative uncharacterized protein OS=Mus musculus GN=Ntm PE=2 SV=1
75	Cnp	Q3TYV5	2.65486	0.642381	2.35709	0.0322335	-3.62571	0.0884119	2',3'-cyclic-nucleotide 3'-phosphodiesterase OS=Mus musculus GN=Cnp PE=2 SV=1
76	Hsp9nab1	Q3UAD6	2.53669	-2.52119	2.73241	0.0152839	-2.9776	0.0637937	Heat shock protein 9nakDa beta (Grp94), member 1 OS=Mus musculus GN=Hsp9nab1 PE=1 SV=1
77	Gdi2	Q3UPA3	2.79022	-2.96577	2.84377	0.0121979	-2.77969	0.0603221	Rab GDP dissociation inhibitor (Fragment) OS=Mus musculus GN=Gdi2 PE=2 SV=1
78	Fbxo2	Q3USR5	3.6069	-3.29339	3.73401	0.00195554	-1.15837	0.0215485	Putative uncharacterized protein OS=Mus musculus GN=Fbxo2 PE=1 SV=1
79	Acly	Q3V117	2.431	-3.33718	2.48015	0.0253084	-3.41699	0.0750084	ATP-citrate synthase OS=Mus musculus GN=Acly PE=1 SV=1
80	Pacsin1	Q543Y7	4.85833	-1.57445	4.68886	0.000281392	0.554473	0.0105348	Putative uncharacterized protein OS=Mus musculus GN=Pacsin1 PE=1 SV=1
81	Ckmt1	Q545N7	3.74463	-1.01494	2.81111	0.0130339	-2.83794	0.0625626	Creatine kinase, mitochondrial 1, ubiquitous, isoform CRA_a OS=Mus musculus GN=Ckmt1 PE=1 SV=1
82	EG433182	Q5FW97	4.39058	-1.10814	3.47507	0.00333612	-1.63272	0.0300251	Enolase 1, alpha non-neuron OS=Mus musculus GN=EG433182 PE=1 SV=1
83	Ap2m1	Q5FWI9	4.2972	-0.554414	3.19047	0.00599947	-2.15328	0.0375619	Adaptor protein complex AP-2, mu1 OS=Mus musculus GN=Ap2m1 PE=1 SV=1
84	Ywhae	Q5SS40	2.34555	-0.452844	2.41459	0.0287999	-3.5287	0.0805278	Putative uncharacterized protein OS=Mus musculus GN=Ywhae PE=1 SV=1
85	Ogdh	Q60597-3	4.59045	-2.82812	4.43804	0.000464896	0.113304	0.0113007	Isoform 3 of 2-oxoglutarate dehydrogenase, mitochondrial OS=Mus musculus GN=Ogdh
86	Fscn1	Q61553	2.50238	-3.37947	2.92166	0.0104093	-2.64015	0.0565636	Fascin OS=Mus musculus GN=Fscn1 PE=1 SV=4
87	Tspan7	Q62283	2.489	-2.66513	2.4249	0.0282224	-3.51122	0.0796868	Tetraspanin-7 OS=Mus musculus GN=Tspan7 PE=1 SV=2
88	Tubb2a	Q7TMM9	5.57355	6.29659	2.75128	0.0147122	-2.9442	0.0635036	Tubulin beta-2A chain OS=Mus musculus GN=Tubb2a PE=1 SV=1
89	mKIAAnana34	Q80U89	2.76366	0.559144	2.49758	0.0244501	-3.3871	0.0750084	MKIAAnana34 protein (Fragment) OS=Mus musculus GN=mKIAAnana34 PE=4 SV=2
90	Mog	Q80YU5	5.22757	-2.22794	5.30548	8.43745e-05	1.60198	0.0105348	Myelin oligodendrocyte glycoprotein (Fragment) OS=Mus musculus GN=Mog PE=2 SV=1
91	Tufm	Q8BFR5	2.74424	-1.07748	2.70456	0.0161666	-3.02675	0.0665139	Elongation factor Tu, mitochondrial OS=Mus musculus GN=Tufm PE=1 SV=1
92	Slc25a12	Q8BH59	4.2313	-1.02177	3.29143	0.00487294	-1.96896	0.0359848	Calcium-binding mitochondrial carrier protein Aralar1 OS=Mus musculus GN=Slc25a12 PE=1 SV=1
93	Echs1	Q8BH95	3.13427	-2.76428	3.20385	0.00583651	-2.12888	0.0375619	Enoyl-CoA hydratase, mitochondrial OS=Mus musculus GN=Echs1 PE=1 SV=1
94	Dlat	Q8BMF4	4.00382	-2.0297	3.69701	0.00211047	-1.22607	0.0215485	Dihydrolipoyllysine-residue acetyltransferase component of pyruvate dehydrogenase complex, mitochondrial OS=Mus musculus GN=Dlat PE=1 SV=2
95	Hadha	Q8BMS1	2.88311	-1.56639	2.64233	0.0183209	-3.13606	0.0694264	Trifunctional enzyme subunit alpha, mitochondrial OS=Mus musculus GN=Hadha PE=1 SV=1
96	Aldh5a1	Q8BWF0	3.63518	-3.36083	3.68355	0.00216981	-1.2507	0.0215485	Succinate-semialdehyde dehydrogenase, mitochondrial OS=Mus musculus GN=Aldh5a1 PE=1 SV=1
97	Hnrnph1	Q8C2Q7	2.21177	-2.63015	2.21446	0.042484	-3.86194	0.0986726	Heterogeneous nuclear ribonucleoprotein H OS=Mus musculus GN=Hnrnph1 PE=1 SV=1
98	Pfkp	Q8C605	2.76423	-1.21182	2.5266	0.0230822	-3.33716	0.0736294	ATP-dependent 6-phosphofructokinase OS=Mus musculus GN=Pfkp PE=1 SV=1
99	Phyhip	Q8K0S0	3.11373	-2.55167	3.3599	0.00423118	-1.84369	0.0327568	Phytanoyl-CoA hydroxylase-interacting protein OS=Mus musculus GN=Phyhip PE=1 SV=1
100	Prkar2a	Q8K1M3	4.04975	-2.86083	4.41436	0.000487622	0.0712538	0.0113007	Protein kinase, cAMP dependent regulatory, type II alpha OS=Mus musculus GN=Prkar2a PE=1 SV=1
101	Ehd1	Q8K1X5	3.21015	-1.90264	2.74824	0.014803	-2.94959	0.0635036	EH-domain containing 1 (Fragment) OS=Mus musculus GN=Ehd1 PE=2 SV=1
102	Coq9	Q8K1Z0	2.00832	-3.45532	2.2345	0.0408799	-3.82916	0.0980721	Ubiquinone biosynthesis protein COQ9, mitochondrial OS=Mus musculus GN=Coq9 PE=1 SV=1
103	Add1	Q8K232	3.19647	-2.81382	3.06871	0.00770489	-2.37465	0.0452859	Adducin 1 (Alpha) OS=Mus musculus GN=Add1 PE=2 SV=1
104	Mapre2	Q8R001	2.80507	-2.45868	2.47586	0.0255237	-3.42433	0.0750084	Microtubule-associated protein RP/EB family member 2 OS=Mus musculus GN=Mapre2 PE=1 SV=1
105	Atp1a1	Q8VDN2	3.47987	0.730705	2.4883	0.0249033	-3.40302	0.0750084	Sodium/potassium-transporting ATPase subunit alpha-1 OS=Mus musculus GN=Atp1a1 PE=1 SV=1
106	Sirt2	Q8VDQ8	2.54529	-1.44805	2.21911	0.0421068	-3.85435	0.0985915	naD-dependent protein deacetylase sirtuin-2 OS=Mus musculus GN=Sirt2 PE=1 SV=2
107	Sfxn3	Q91V61	4.67115	-2.17616	3.73166	0.00196502	-1.16266	0.0215485	Sideroflexin-3 OS=Mus musculus GN=Sfxn3 PE=1 SV=1
108	Idh3b	Q91VA7	2.98461	0.0620052	2.23304	0.0409948	-3.83155	0.0980721	Isocitrate dehydrogenase [naD] subunit, mitochondrial OS=Mus musculus GN=Idh3b PE=1 SV=1
109	Prkcdbp	Q91VJ2	2.16193	-3.31139	2.59205	0.0202605	-3.22379	0.0694866	Protein kinase C delta-binding protein OS=Mus musculus GN=Prkcdbp PE=1 SV=1
110	Ndufs2	Q91WD5	4.68858	-2.11368	3.93698	0.00128833	-0.787997	0.0195283	naDH dehydrogenase [ubiquinone] iron-sulfur protein 2, mitochondrial OS=Mus musculus GN=Ndufs2 PE=1 SV=1
111	Aco2	Q99KI0	4.83606	-2.17032	4.13363	0.000861664	-0.431607	0.0165439	Aconitate hydratase, mitochondrial OS=Mus musculus GN=Aco2 PE=1 SV=1
112	Cyc1	Q9D0M3	4.82903	-2.71578	4.06303	0.000995243	-0.559216	0.0176125	Cytochrome c1, heme protein, mitochondrial OS=Mus musculus GN=Cyc1 PE=1 SV=1
113	Dlst	Q9D2G2	3.05194	-2.48294	2.59359	0.0201982	-3.22111	0.0694866	Dihydrolipoyllysine-residue succinyltransferase component of 2-oxoglutarate dehydrogenase complex, mitochondrial OS=Mus musculus GN=Dlst PE=1 SV=1
114	Tubb4a	Q9D6F9	3.3936	6.78055	2.58597	0.0205082	-3.23437	0.0694866	Tubulin beta-4A chain OS=Mus musculus GN=Tubb4a PE=1 SV=3
115	Slc25a22	Q9D6M3	4.00466	-2.63777	3.42991	0.00366204	-1.71548	0.0319596	Mitochondrial glutamate carrier 1 OS=Mus musculus GN=Slc25a22 PE=1 SV=1
116	Eef1g	Q9D8N0	2.8954	-2.07277	2.7438	0.0149362	-2.95744	0.0635036	Elongation factor 1-gamma OS=Mus musculus GN=Eef1g PE=1 SV=3
117	Uqcrc2	Q9DB77	3.40071	-0.978244	2.57037	0.0211567	-3.26146	0.0703146	Cytochrome b-c1 complex subunit 2, mitochondrial OS=Mus musculus GN=Uqcrc2 PE=1 SV=1
118	Ndufs3	Q9DCT2	4.03925	-2.63496	3.41248	0.00379614	-1.7474	0.0321555	naDH dehydrogenase [ubiquinone] iron-sulfur protein 3, mitochondrial OS=Mus musculus GN=Ndufs3 PE=1 SV=2
119	Tubb3	Q9ERD7	3.21955	6.4753	2.44824	0.0269544	-3.47151	0.07686	Tubulin beta-3 chain OS=Mus musculus GN=Tubb3 PE=1 SV=1
120	Cend1	Q9JKC6	3.16055	-2.21075	2.84144	0.0122557	-2.78385	0.0603221	Cell cycle exit and neuronal differentiation protein 1 OS=Mus musculus GN=Cend1 PE=1 SV=1
121	Hapln1	Q9QUP5	2.67525	-1.20516	2.75403	0.0146306	-2.93933	0.0635036	Hyaluronan and proteoglycan link protein 1 OS=Mus musculus GN=Hapln1 PE=1 SV=1
122	Ehd3	Q9QXY6	3.07492	-1.56167	2.64597	0.0181877	-3.12969	0.0694264	EH domain-containing protein 3 OS=Mus musculus GN=Ehd3 PE=1 SV=2
123	Suclg1	Q9WUM5	4.576	-2.39478	4.39071	0.000511441	0.0292166	0.0113007	Succinate--CoA ligase [ADP/GDP-forming] subunit alpha, mitochondrial OS=Mus musculus GN=Suclg1 PE=1 SV=4
124	Atp6v0a1	Q9Z1G4	2.90419	0.465214	2.62877	0.0188256	-3.15977	0.0694866	V-type proton ATPase 116 kDa subunit a isoform 1 OS=Mus musculus GN=Atp6v0a1 PE=1 SV=3
