## Supplementary Table 5 for "Mitochondrial control of microglial phagocytosis in Alzheimer’s disease"

### Sheet: Interactome function enrichment
# background genes	# genes	category	chart color	description	FDR value	genes	network.SUID	nodes.SUID	p-value	PMID	term name	transferred FDR value	year
122	26	KEGG Pathways		Carbon metabolism	1.81e-29	Ogdh|Mdh2|Pfkl|Ogdhl|Tkt|Aco2|Got1|Echs1|Idh3b|Pdha1|Got2|Acat1|Dlat|Gpi1|Idh3g|Pfkm|Dlst|Pcx|Suclg1|Eno1b|Pgk1|Aldoc|Mdh1|Pfkp|Hadha|Tpi1	82001	82098|82114|82129|82057|82127|82090|82103|82069|82128|82065|82072|82096|82093|82131|82104|82059|82082|82116|82091|82110|82066|82063|82084|82073|82070|82123			mmu01200		0
1536	48	KEGG Pathways		Metabolic pathways	1.49e-21	Ckmt1|Ckb|Ogdh|Gstm1|Ndufs3|Atp6v1b2|Atp6v0d1|Ndufs2|Mdh2|Pfkl|Atp6v1d|Ogdhl|Tkt|Atp6v1c1|Aco2|Cyc1|Got1|Atp5b|Atp5a1|Echs1|Idh3b|Uqcrc2|Pdha1|Got2|Cox4i1|Acat1|Dlat|Pygb|Aldh5a1|Atp6v0a1|Gpi1|Idh3g|Pfkm|Dlst|Pcx|Suclg1|Sirt2|Eno1b|Pgk1|Glul|Aldoc|Mdh1|Acly|Gls|Atp6v1a|Pfkp|Hadha|Tpi1	82001	82068|82083|82098|82124|82071|82125|82062|82088|82114|82129|82109|82057|82127|82094|82090|82089|82103|82064|82130|82069|82128|82118|82065|82072|82126|82096|82093|82122|82100|82079|82131|82104|82059|82082|82116|82091|82107|82110|82066|82060|82063|82084|82056|82081|82085|82073|82070|82123			mmu01100		0
32	13	KEGG Pathways		Citrate cycle (TCA cycle)	2.1e-17	Ogdh|Mdh2|Ogdhl|Aco2|Idh3b|Pdha1|Dlat|Idh3g|Dlst|Pcx|Suclg1|Mdh1|Acly	82001	82098|82114|82057|82090|82128|82065|82093|82104|82082|82116|82091|82084|82056			mmu00020		0
77	15	KEGG Pathways		Biosynthesis of amino acids	2.76e-16	Pfkl|Tkt|Aco2|Got1|Idh3b|Got2|Idh3g|Pfkm|Pcx|Eno1b|Pgk1|Glul|Aldoc|Pfkp|Tpi1	82001	82129|82127|82090|82103|82128|82072|82104|82059|82116|82110|82066|82060|82063|82073|82123			mmu01230		0
1779	42	Reactome Pathways		Metabolism	4.1e-12	Ckmt1|Ckb|Ogdh|Gstm1|Ndufs3|Ndufs2|Mdh2|Pfkl|Tkt|Aco2|Cyc1|Got1|Atp5b|Atp5a1|Echs1|Idh3b|Gnb2|Uqcrc2|Pdha1|Got2|Cox4i1|Acat1|Dlat|Prkar2a|Gpi1|Idh3g|Gnai2|Pfkm|Dlst|Pcx|Suclg1|Gnai1|Acot7|Glul|Aldoc|Mdh1|Acly|Gls|Pfkp|Hadha|Slc25a12|Tpi1	82001	82068|82083|82098|82124|82071|82088|82114|82129|82127|82090|82089|82103|82064|82130|82069|82128|82115|82118|82065|82072|82126|82096|82093|82097|82131|82104|82092|82059|82082|82116|82091|82121|82095|82060|82063|82084|82056|82081|82073|82070|82087|82123			MMU-1430728		0
239	17	KEGG Pathways		Parkinson disease	5.36e-12	Tubb5|Uba1|Ndufs3|Ndufs2|Slc25a5|Cyc1|Atp5b|Atp5a1|Uqcrc2|Cox4i1|Tubb4b|Gnai2|Tubb2a|Tubb3|Tubb4a|Gnai1|Tubb2b	82001	82112|82105|82071|82088|82041|82089|82064|82130|82118|82126|82061|82092|82102|82111|82108|82121|82078			mmu05012		0
167	16	Reactome Pathways		The citric acid (TCA) cycle and respiratory electron transport	4e-11	Ogdh|Ndufs3|Ndufs2|Mdh2|Aco2|Cyc1|Atp5b|Atp5a1|Idh3b|Uqcrc2|Pdha1|Cox4i1|Dlat|Idh3g|Dlst|Suclg1	82001	82098|82071|82088|82114|82090|82089|82064|82130|82128|82118|82065|82126|82093|82104|82082|82091			MMU-1428517		0
130	13	KEGG Pathways		Oxidative phosphorylation	8.76e-11	Ndufs3|Atp6v1b2|Atp6v0d1|Ndufs2|Atp6v1d|Atp6v1c1|Cyc1|Atp5b|Atp5a1|Uqcrc2|Cox4i1|Atp6v0a1|Atp6v1a	82001	82071|82125|82062|82088|82109|82094|82089|82064|82130|82118|82126|82079|82085			mmu00190		0
264	16	KEGG Pathways		Prion disease	2.2e-10	Tubb5|Ndufs3|Ndufs2|Hspa8|Slc25a5|Cyc1|Atp5b|Atp5a1|Uqcrc2|Cox4i1|Tubb4b|Tubb2a|Tubb3|Tubb4a|Tubb2b|Prnp	82001	82112|82071|82088|82106|82041|82089|82064|82130|82118|82126|82061|82102|82111|82108|82078|82017			mmu05020		0
79	12	Reactome Pathways		Glucose metabolism	5.62e-10	Mdh2|Pfkl|Got1|Got2|Gpi1|Pfkm|Pcx|Aldoc|Mdh1|Pfkp|Slc25a12|Tpi1	82001	82114|82129|82103|82072|82131|82059|82116|82063|82084|82073|82087|82123			MMU-70326		0
65	10	KEGG Pathways		Glycolysis / Gluconeogenesis	6.09e-10	Pfkl|Pdha1|Dlat|Gpi1|Pfkm|Eno1b|Pgk1|Aldoc|Pfkp|Tpi1	82001	82129|82065|82093|82131|82059|82110|82066|82063|82073|82123			mmu00010		0
296	16	KEGG Pathways		Huntington disease	8.74e-10	Tubb5|Ndufs3|Ap2m1|Ndufs2|Slc25a5|Cyc1|Atp5b|Atp5a1|Uqcrc2|Cox4i1|Tubb4b|Tubb2a|Tubb3|Tubb4a|Tubb2b|Dctn1	82001	82112|82071|82119|82088|82041|82089|82064|82130|82118|82126|82061|82102|82111|82108|82078|82075			mmu05016		0
33	9	Reactome Pathways		Gluconeogenesis	5.7e-09	Mdh2|Got1|Got2|Gpi1|Pcx|Aldoc|Mdh1|Slc25a12|Tpi1	82001	82114|82103|82072|82131|82116|82063|82084|82087|82123			MMU-70263		0
162	12	KEGG Pathways		Phagosome	1.04e-08	Tubb5|Atp6v1b2|Atp6v0d1|Atp6v1d|Atp6v1c1|Tubb4b|Atp6v0a1|Tubb2a|Tubb3|Tubb4a|Tubb2b|Atp6v1a	82001	82112|82125|82062|82109|82094|82061|82079|82102|82111|82108|82078|82085			mmu04145		0
364	16	KEGG Pathways		Amyotrophic lateral sclerosis	1.32e-08	Tubb5|Ndufs3|Ndufs2|Cyc1|Atp5b|Atp5a1|Vcp|Uqcrc2|Cox4i1|Tubb4b|Tubb2a|Tubb3|Tubb4a|Tubb2b|Anxa7|Dctn1	82001	82112|82071|82088|82089|82064|82130|82080|82118|82126|82061|82102|82111|82108|82078|82021|82075			mmu05014		0
72	9	KEGG Pathways		Synaptic vesicle cycle	2.43e-08	Atp6v1b2|Ap2m1|Atp6v0d1|Atp6v1d|Atp6v1c1|Atp6v0a1|Dnm1|Stxbp1|Atp6v1a	82001	82125|82119|82062|82109|82094|82079|82058|82101|82085			mmu04721		0
67	10	Reactome Pathways		L1CAM interactions	4.89e-08	Ap2m1|Dpysl2|Tubb4b|Tubb2a|Tubb3|Tubb4a|Tubb2b|Dnm1|Nfasc|Sptan1	82001	82119|82043|82061|82102|82111|82108|82078|82058|82117|82074			MMU-373760		0
51	9	Reactome Pathways		Pyruvate metabolism and Citric Acid (TCA) cycle	1.16e-07	Ogdh|Mdh2|Aco2|Idh3b|Pdha1|Dlat|Idh3g|Dlst|Suclg1	82001	82098|82114|82090|82128|82065|82093|82104|82082|82091			MMU-71406		0
36	8	Reactome Pathways		Recycling pathway of L1	2.48e-07	Ap2m1|Dpysl2|Tubb4b|Tubb2a|Tubb3|Tubb4a|Tubb2b|Dnm1	82001	82119|82043|82061|82102|82111|82108|82078|82058			MMU-437239		0
21	7	Reactome Pathways		Citric acid cycle (TCA cycle)	3e-07	Ogdh|Mdh2|Aco2|Idh3b|Idh3g|Dlst|Suclg1	82001	82098|82114|82090|82128|82104|82082|82091			MMU-71403		0
1621	32	Reactome Pathways		Immune System	4.1e-07	Tubb5|Uba1|Atp6v1b2|Ap2m1|Atp6v0d1|Hspa8|Hsp90b1|Pfkl|Atp6v1d|Ywhaz|Atp6v1c1|Snap25|Vcp|Pygb|Fbxo2|Tubb4b|Atp6v0a1|Eef2|Gpi1|Tubb2a|Gdi2|Tubb3|Tubb4a|Tubb2b|Dnm1|Nfasc|Sptan1|Aldoc|Acly|Dctn1|Atp6v1a|Abi1	82001	82112|82105|82125|82119|82062|82106|82099|82129|82109|82132|82094|82067|82080|82122|82120|82061|82079|82076|82131|82102|82086|82111|82108|82078|82058|82117|82074|82063|82056|82075|82085|82077			MMU-168256		0
359	14	KEGG Pathways		Alzheimer disease	6.6e-07	Tubb5|Ndufs3|Ndufs2|Slc25a5|Cyc1|Atp5b|Atp5a1|Uqcrc2|Cox4i1|Tubb4b|Tubb2a|Tubb3|Tubb4a|Tubb2b	82001	82112|82071|82088|82041|82089|82064|82130|82118|82126|82061|82102|82111|82108|82078			mmu05010		0
27	6	KEGG Pathways		Collecting duct acid secretion	7.8e-07	Atp6v1b2|Atp6v0d1|Atp6v1d|Atp6v1c1|Atp6v0a1|Atp6v1a	82001	82125|82062|82109|82094|82079|82085			mmu04966		0
221	13	Reactome Pathways		Organelle biogenesis and maintenance	9.98e-07	Tubb5|Cct5|Atp5b|Atp5a1|Tubb4b|Ywhag|Tubb2a|Ywhae|Tubb3|Tubb4a|Tubb2b|Dctn1|Cct4	82001	82112|82052|82064|82130|82061|82133|82102|82135|82111|82108|82078|82075|82051			MMU-1852241		0
84	8	KEGG Pathways		Gap junction	1.28e-06	Tubb5|Tubb4b|Gnai2|Tubb2a|Tubb3|Tubb4a|Gnai1|Tubb2b	82001	82112|82061|82092|82102|82111|82108|82121|82078			mmu04540		0
395	16	Reactome Pathways		Cellular responses to stress	1.58e-06	Atp6v1b2|Atp6v0d1|Hspa8|Atp6v1d|Atp6v1c1|Hspa9|Vcp|Tubb4b|Tubb2a|Ywhae|Tubb3|Tubb4a|Tubb2b|Dctn1|Atp6v1a|Prdx1	82001	82125|82062|82106|82109|82094|82038|82080|82061|82102|82135|82111|82108|82078|82075|82085|82048			MMU-2262752		0
33	6	KEGG Pathways		Pentose phosphate pathway	1.96e-06	Pfkl|Tkt|Gpi1|Pfkm|Aldoc|Pfkp	82001	82129|82127|82131|82059|82063|82073			mmu00030		0
250	13	Reactome Pathways		Metabolism of amino acids and derivatives	3.19e-06	Ckmt1|Ckb|Ogdh|Got1|Echs1|Pdha1|Got2|Acat1|Dlat|Dlst|Glul|Gls|Slc25a12	82001	82068|82083|82098|82103|82069|82065|82072|82096|82093|82082|82060|82081|82087			MMU-71291		0
949	23	Reactome Pathways		Innate Immune System	3.64e-06	Tubb5|Atp6v1b2|Atp6v0d1|Hspa8|Hsp90b1|Pfkl|Atp6v1d|Atp6v1c1|Snap25|Vcp|Pygb|Tubb4b|Atp6v0a1|Eef2|Gpi1|Gdi2|Dnm1|Nfasc|Sptan1|Aldoc|Acly|Atp6v1a|Abi1	82001	82112|82125|82062|82106|82099|82129|82109|82094|82067|82080|82122|82061|82079|82076|82131|82086|82058|82117|82074|82063|82056|82085|82077			MMU-168249		0
210	12	Reactome Pathways		Transmission across Chemical Synapses	4.15e-06	Ap2m1|Hspa8|Snap25|Gnb2|Prkar2a|Aldh5a1|Gnai2|Gnai1|Tspan7|Glul|Stxbp1|Gls	82001	82119|82106|82067|82115|82097|82100|82092|82121|82033|82060|82101|82081			MMU-112315		0
89	9	Reactome Pathways		Recruitment of NuMA to mitotic centrosomes	4.15e-06	Tubb5|Tubb4b|Ywhag|Tubb2a|Ywhae|Tubb3|Tubb4a|Tubb2b|Dctn1	82001	82112|82061|82133|82102|82135|82111|82108|82078|82075			MMU-380320		0
39	6	KEGG Pathways		Pyruvate metabolism	4.48e-06	Mdh2|Pdha1|Acat1|Dlat|Pcx|Mdh1	82001	82114|82065|82096|82093|82116|82084			mmu00620		0
264	13	Reactome Pathways		Metabolism of carbohydrates	4.56e-06	Mdh2|Pfkl|Tkt|Got1|Got2|Gpi1|Pfkm|Pcx|Aldoc|Mdh1|Pfkp|Slc25a12|Tpi1	82001	82114|82129|82127|82103|82072|82131|82059|82116|82063|82084|82073|82087|82123			MMU-71387		0
20	5	KEGG Pathways		2-Oxocarboxylic acid metabolism	5.7e-06	Aco2|Got1|Idh3b|Got2|Idh3g	82001	82090|82103|82128|82072|82104			mmu01210		0
41	7	Reactome Pathways		Gap junction trafficking	7.57e-06	Ap2m1|Tubb4b|Tubb2a|Tubb3|Tubb4a|Tubb2b|Dnm1	82001	82119|82061|82102|82111|82108|82078|82058			MMU-190828		0
22	5	KEGG Pathways		Proximal tubule bicarbonate reclamation	8.14e-06	Atp1a1|Atp1a3|Mdh1|Gls|Slc4a4	82001	82029|82034|82084|82081|82024			mmu04964		0
42	7	Reactome Pathways		Cooperation of PDCL (PhLP1) and TRiC/CCT in G-protein beta folding	8.33e-06	Cct5|Gnb2|Gnaz|Gnai2|Gnai1|Gnao1|Cct4	82001	82052|82115|82049|82092|82121|82053|82051			MMU-6814122		0
72	8	Reactome Pathways		TP53 Regulates Metabolic Genes	1.05e-05	Ywhah|Ywhaz|Cox4i1|Gpi1|Ywhag|Ywhae|Gls|Prdx1	82001	82134|82132|82126|82131|82133|82135|82081|82048			MMU-5628897		0
193	11	Reactome Pathways		Cilium Assembly	1.27e-05	Tubb5|Cct5|Tubb4b|Ywhag|Tubb2a|Ywhae|Tubb3|Tubb4a|Tubb2b|Dctn1|Cct4	82001	82112|82052|82061|82133|82102|82135|82111|82108|82078|82075|82051			MMU-5617833		0
26	6	Reactome Pathways		Insulin receptor recycling	1.37e-05	Atp6v1b2|Atp6v0d1|Atp6v1d|Atp6v1c1|Atp6v0a1|Atp6v1a	82001	82125|82062|82109|82094|82079|82085			MMU-77387		0
52	7	Reactome Pathways		HSP90 chaperone cycle for steroid hormone receptors (SHR)	2.31e-05	Hspa8|Tubb4b|Tubb2a|Tubb3|Tubb4a|Tubb2b|Dctn1	82001	82106|82061|82102|82111|82108|82078|82075			MMU-3371497		0
667	18	Reactome Pathways		Transport of small molecules	2.53e-05	Atp6v1b2|Ap2m1|Atp6v0d1|Slc25a5|Slc25a22|Atp2b1|Atp6v1d|Atp6v1c1|Vcp|Gnb2|Prkar2a|Atp1a1|Atp6v0a1|Slc12a5|Atp1a3|Add1|Atp6v1a|Slc4a4	82001	82125|82119|82062|82041|82022|82014|82109|82094|82080|82115|82097|82029|82079|82113|82034|82035|82085|82024			MMU-382551		0
519	16	Reactome Pathways		Neutrophil degranulation	2.56e-05	Tubb5|Hspa8|Pfkl|Atp6v1d|Snap25|Vcp|Pygb|Tubb4b|Atp6v0a1|Eef2|Gpi1|Gdi2|Nfasc|Sptan1|Aldoc|Acly	82001	82112|82106|82129|82109|82067|82080|82122|82061|82079|82076|82131|82086|82117|82074|82063|82056			MMU-6798695		0
594	17	Reactome Pathways		Vesicle-mediated transport	2.57e-05	Ap2m1|Gdi1|Hspa8|Hsp90b1|Tubb4b|Pacsin1|Tubb2a|Gdi2|Ywhae|Tubb3|Tubb4a|Tubb2b|Dnm1|Sptan1|Dctn1|Syt2|Pacsin2	82001	82119|82016|82106|82099|82061|82030|82102|82086|82135|82111|82108|82078|82058|82074|82075|82019|82040			MMU-5653656		0
31	6	Reactome Pathways		Transferrin endocytosis and recycling	2.87e-05	Atp6v1b2|Atp6v0d1|Atp6v1d|Atp6v1c1|Atp6v0a1|Atp6v1a	82001	82125|82062|82109|82094|82079|82085			MMU-917977		0
15	5	Reactome Pathways		Microtubule-dependent trafficking of connexons from Golgi to the plasma membrane	3.78e-05	Tubb4b|Tubb2a|Tubb3|Tubb4a|Tubb2b	82001	82061|82102|82111|82108|82078			MMU-190840		0
32	5	KEGG Pathways		Glyoxylate and dicarboxylate metabolism	3.99e-05	Mdh2|Aco2|Acat1|Glul|Mdh1	82001	82114|82090|82096|82060|82084			mmu00630		0
36	6	Reactome Pathways		ROS and RNS production in phagocytes	5.76e-05	Atp6v1b2|Atp6v0d1|Atp6v1d|Atp6v1c1|Atp6v0a1|Atp6v1a	82001	82125|82062|82109|82094|82079|82085			MMU-1222556		0
560	16	Reactome Pathways		Membrane Trafficking	5.8e-05	Ap2m1|Gdi1|Hspa8|Tubb4b|Pacsin1|Tubb2a|Gdi2|Ywhae|Tubb3|Tubb4a|Tubb2b|Dnm1|Sptan1|Dctn1|Syt2|Pacsin2	82001	82119|82016|82106|82061|82030|82102|82086|82135|82111|82108|82078|82058|82074|82075|82019|82040			MMU-199991		0
36	5	KEGG Pathways		Fructose and mannose metabolism	6.42e-05	Pfkl|Pfkm|Aldoc|Pfkp|Tpi1	82001	82129|82059|82063|82073|82123			mmu00051		0
37	5	KEGG Pathways		Alanine, aspartate and glutamate metabolism	6.93e-05	Got1|Got2|Aldh5a1|Glul|Gls	82001	82103|82072|82100|82060|82081			mmu00250		0
111	7	KEGG Pathways		HIF-1 signaling pathway	8.07e-05	Pfkl|Pdha1|Pfkm|Eno1b|Pgk1|Aldoc|Pfkp	82001	82129|82065|82059|82110|82066|82063|82073			mmu04066		0
20	4	KEGG Pathways		Arginine biosynthesis	0.00016	Got1|Got2|Glul|Gls	82001	82103|82072|82060|82081			mmu00220		0
86	6	KEGG Pathways		GABAergic synapse	0.00022	Gnb2|Gnai2|Gnai1|Glul|Slc12a5|Gls	82001	82115|82092|82121|82060|82113|82081			mmu04727		0
86	6	KEGG Pathways		Rheumatoid arthritis	0.00022	Atp6v1b2|Atp6v0d1|Atp6v1d|Atp6v1c1|Atp6v0a1|Atp6v1a	82001	82125|82062|82109|82094|82079|82085			mmu05323		0
118	8	Reactome Pathways		Factors involved in megakaryocyte development and platelet production	0.00024	Ehd3|Ehd1|Prkar2a|Tubb4b|Tubb2a|Tubb3|Tubb4a|Tubb2b	82001	82032|82045|82097|82061|82102|82111|82108|82078			MMU-983231		0
48	6	Reactome Pathways		COPI-independent Golgi-to-ER retrograde traffic	0.00025	Tubb4b|Tubb2a|Tubb3|Tubb4a|Tubb2b|Dctn1	82001	82061|82102|82111|82108|82078|82075			MMU-6811436		0
26	5	Reactome Pathways		Carboxyterminal post-translational modifications of tubulin	0.00032	Tubb4b|Tubb2a|Tubb3|Tubb4a|Tubb2b	82001	82061|82102|82111|82108|82078			MMU-8955332		0
26	5	Reactome Pathways		Sealing of the nuclear envelope (NE) by ESCRT-III	0.00032	Tubb4b|Tubb2a|Tubb3|Tubb4a|Tubb2b	82001	82061|82102|82111|82108|82078			MMU-9668328		0
173	9	Reactome Pathways		Ion channel transport	0.00033	Atp6v1b2|Atp6v0d1|Atp2b1|Atp6v1d|Atp6v1c1|Atp1a1|Atp6v0a1|Atp1a3|Atp6v1a	82001	82125|82062|82014|82109|82094|82029|82079|82034|82085			MMU-983712		0
27	5	Reactome Pathways		RHO GTPases activate IQGAPs	0.00035	Tubb4b|Tubb2a|Tubb3|Tubb4a|Tubb2b	82001	82061|82102|82111|82108|82078			MMU-5626467		0
28	5	Reactome Pathways		G-protein activation	0.0004	Gnb2|Gnaz|Gnai2|Gnai1|Gnao1	82001	82115|82049|82092|82121|82053			MMU-202040		0
180	9	Reactome Pathways		G2/M Transition	0.00042	Tubb5|Tubb4b|Ywhag|Tubb2a|Ywhae|Tubb3|Tubb4a|Tubb2b|Dctn1	82001	82112|82061|82133|82102|82135|82111|82108|82078|82075			MMU-69275		0
58	5	KEGG Pathways		Endocrine and other factor-regulated calcium reabsorption	0.00043	Ap2m1|Atp2b1|Atp1a1|Dnm1|Atp1a3	82001	82119|82014|82029|82058|82034			mmu04961		0
28	4	KEGG Pathways		Butanoate metabolism	0.00045	Echs1|Acat1|Aldh5a1|Hadha	82001	82069|82096|82100|82070			mmu00650		0
30	5	Reactome Pathways		Glyoxylate metabolism and glycine degradation	0.0005	Ogdh|Pdha1|Got2|Dlat|Dlst	82001	82098|82065|82072|82093|82082			MMU-389661		0
12	4	Reactome Pathways		Activation of BAD and translocation to mitochondria	0.00055	Ywhah|Ywhaz|Ywhag|Ywhae	82001	82134|82132|82133|82135			MMU-111447		0
246	10	Reactome Pathways		RHO GTPase Effectors	0.00055	Ywhah|Ywhaz|Tubb4b|Ywhag|Tubb2a|Ywhae|Tubb3|Tubb4a|Tubb2b|Abi1	82001	82134|82132|82061|82133|82102|82135|82111|82108|82078|82077			MMU-195258		0
138	8	Reactome Pathways		MHC class II antigen presentation	0.00055	Ap2m1|Tubb4b|Tubb2a|Tubb3|Tubb4a|Tubb2b|Dnm1|Dctn1	82001	82119|82061|82102|82111|82108|82078|82058|82075			MMU-2132295		0
95	7	Reactome Pathways		COPI-mediated anterograde transport	0.00055	Tubb4b|Tubb2a|Tubb3|Tubb4a|Tubb2b|Sptan1|Dctn1	82001	82061|82102|82111|82108|82078|82074|82075			MMU-6807878		0
12	4	Reactome Pathways		Chk1/Chk2(Cds1) mediated inactivation of Cyclin B:Cdk1 complex	0.00055	Ywhah|Ywhaz|Ywhag|Ywhae	82001	82134|82132|82133|82135			MMU-75035		0
60	6	Reactome Pathways		Glycolysis	0.00056	Pfkl|Gpi1|Pfkm|Aldoc|Pfkp|Tpi1	82001	82129|82131|82059|82063|82073|82123			MMU-70171		0
64	6	Reactome Pathways		Nuclear Envelope (NE) Reassembly	0.00076	Tubb4b|Tubb2a|Tubb3|Tubb4a|Sirt2|Tubb2b	82001	82061|82102|82111|82108|82107|82078			MMU-2995410		0
34	4	KEGG Pathways		Propanoate metabolism	0.00087	Echs1|Acat1|Suclg1|Hadha	82001	82069|82096|82091|82070			mmu00640		0
69	5	KEGG Pathways		Central carbon metabolism in cancer	0.00087	Pfkl|Pdha1|Pfkm|Gls|Pfkp	82001	82129|82065|82059|82081|82073			mmu05230		0
37	5	Reactome Pathways		Aggrephagy	0.001	Tubb4b|Tubb2a|Tubb3|Tubb4a|Tubb2b	82001	82061|82102|82111|82108|82078			MMU-9646399		0
69	6	Reactome Pathways		Loss of Nlp from mitotic centrosomes	0.0011	Tubb5|Tubb4b|Ywhag|Ywhae|Tubb4a|Dctn1	82001	82112|82061|82133|82135|82108|82075			MMU-380259		0
71	6	Reactome Pathways		Opioid Signalling	0.0012	Gnb2|Prkar2a|Gnaz|Gnai2|Gnai1|Gnao1	82001	82115|82097|82049|82092|82121|82053			MMU-111885		0
40	5	Reactome Pathways		PLC beta mediated events	0.0013	Prkar2a|Gnaz|Gnai2|Gnai1|Gnao1	82001	82097|82049|82092|82121|82053			MMU-112043		0
72	6	Reactome Pathways		AURKA Activation by TPX2	0.0013	Tubb5|Tubb4b|Ywhag|Ywhae|Tubb4a|Dctn1	82001	82112|82061|82133|82135|82108|82075			MMU-8854518		0
116	7	Reactome Pathways		Respiratory electron transport, ATP synthesis by chemiosmotic coupling, and heat production by uncoupling proteins.	0.0014	Ndufs3|Ndufs2|Cyc1|Atp5b|Atp5a1|Uqcrc2|Cox4i1	82001	82071|82088|82089|82064|82130|82118|82126			MMU-163200		0
79	5	KEGG Pathways		RNA degradation	0.0015	Pfkl|Hspa9|Pfkm|Eno1b|Pfkp	82001	82129|82038|82059|82110|82073			mmu03018		0
19	4	Reactome Pathways		GABA synthesis, release, reuptake and degradation	0.0018	Hspa8|Snap25|Aldh5a1|Stxbp1	82001	82106|82067|82100|82101			MMU-888590		0
84	5	KEGG Pathways		Cardiac muscle contraction	0.0019	Cyc1|Uqcrc2|Cox4i1|Atp1a1|Atp1a3	82001	82089|82118|82126|82029|82034			mmu04260		0
79	6	Reactome Pathways		Recruitment of mitotic centrosome proteins and complexes	0.0019	Tubb5|Tubb4b|Ywhag|Ywhae|Tubb4a|Dctn1	82001	82112|82061|82133|82135|82108|82075			MMU-380270		0
524	13	Reactome Pathways		Hemostasis	0.0021	Atp2b1|Ywhaz|Ehd3|Ehd1|Gnb2|Prkar2a|Tubb4b|Gnai2|Tubb2a|Tubb3|Tubb4a|Gnai1|Tubb2b	82001	82014|82132|82032|82045|82115|82097|82061|82092|82102|82111|82108|82121|82078			MMU-109582		0
86	6	Reactome Pathways		Regulation of PLK1 Activity at G2/M Transition	0.0029	Tubb5|Tubb4b|Ywhag|Ywhae|Tubb4a|Dctn1	82001	82112|82061|82133|82135|82108|82075			MMU-2565942		0
22	4	Reactome Pathways		RHO GTPases activate PKNs	0.0029	Ywhah|Ywhaz|Ywhag|Ywhae	82001	82134|82132|82133|82135			MMU-5625740		0
50	5	Reactome Pathways		Neurotransmitter release cycle	0.003	Hspa8|Snap25|Aldh5a1|Stxbp1|Gls	82001	82106|82067|82100|82101|82081			MMU-112310		0
50	4	KEGG Pathways		Cysteine and methionine metabolism	0.0031	Mdh2|Got1|Got2|Mdh1	82001	82114|82103|82072|82084			mmu00270		0
51	4	KEGG Pathways		Tryptophan metabolism	0.0032	Echs1|Acat1|Dlst|Hadha	82001	82069|82096|82082|82070			mmu00380		0
53	4	KEGG Pathways		Arginine and proline metabolism	0.0036	Ckmt1|Ckb|Got1|Got2	82001	82068|82083|82103|82072			mmu00330		0
99	5	KEGG Pathways		Glucagon signaling pathway	0.0036	Pfkl|Pdha1|Pygb|Pfkm|Pfkp	82001	82129|82065|82122|82059|82073			mmu04922		0
52	5	Reactome Pathways		Intraflagellar transport	0.0036	Tubb4b|Tubb2a|Tubb3|Tubb4a|Tubb2b	82001	82061|82102|82111|82108|82078			MMU-5620924		0
225	7	KEGG Pathways		Thermogenesis	0.0037	Ndufs3|Ndufs2|Cyc1|Atp5b|Atp5a1|Uqcrc2|Cox4i1	82001	82071|82088|82089|82064|82130|82118|82126			mmu04714		0
140	7	Reactome Pathways		Signaling by Hedgehog	0.004	Vcp|Prkar2a|Tubb4b|Tubb2a|Tubb3|Tubb4a|Tubb2b	82001	82080|82097|82061|82102|82111|82108|82078			MMU-5358351		0
55	5	Reactome Pathways		Amino acids regulate mTORC1	0.0045	Atp6v1b2|Atp6v0d1|Atp6v1d|Atp6v1c1|Atp6v1a	82001	82125|82062|82109|82094|82085			MMU-9639288		0
55	5	Reactome Pathways		Kinesins	0.0045	Tubb4b|Tubb2a|Tubb3|Tubb4a|Tubb2b	82001	82061|82102|82111|82108|82078			MMU-983189		0
167	6	KEGG Pathways		cGMP-PKG signaling pathway	0.0047	Slc25a5|Atp2b1|Atp1a1|Gnai2|Gnai1|Atp1a3	82001	82041|82014|82029|82092|82121|82034			mmu04022		0
96	6	Reactome Pathways		Anchoring of the basal body to the plasma membrane	0.0047	Tubb5|Tubb4b|Ywhag|Ywhae|Tubb4a|Dctn1	82001	82112|82061|82133|82135|82108|82075			MMU-5620912		0
61	4	KEGG Pathways		Lysine degradation	0.0053	Echs1|Acat1|Dlst|Hadha	82001	82069|82096|82082|82070			mmu00310		0
111	5	KEGG Pathways		Glutamatergic synapse	0.0053	Gnb2|Gnai2|Gnai1|Glul|Gls	82001	82115|82092|82121|82060|82081			mmu04724		0
1609	23	Reactome Pathways		Metabolism of proteins	0.0054	Uba1|Hspa8|Hsp90b1|Cct5|Vcp|Gnb2|Gnaz|Fbxo2|Tubb4b|Eef2|Gnai2|Tubb2a|Tubb3|Tubb4a|Gnai1|Tubb2b|Ctbp1|Eef1g|Sptan1|Dctn1|Thy1|Gnao1|Cct4	82001	82105|82106|82099|82052|82080|82115|82049|82120|82061|82076|82092|82102|82111|82108|82121|82078|82054|82055|82074|82075|82050|82053|82051			MMU-392499		0
100	6	Reactome Pathways		Apoptosis	0.0057	Ywhah|Ywhaz|Ywhag|Ywhae|Sptan1|Add1	82001	82134|82132|82133|82135|82074|82035			MMU-109581		0
119	5	KEGG Pathways		Thyroid hormone signaling pathway	0.0069	Pfkl|Atp1a1|Pfkm|Atp1a3|Pfkp	82001	82129|82029|82059|82034|82073			mmu04919		0
28	3	KEGG Pathways		Fatty acid elongation	0.0071	Echs1|Acot7|Hadha	82001	82069|82095|82070			mmu00062		0
70	4	KEGG Pathways		Gastric acid secretion	0.0079	Atp1a1|Gnai2|Gnai1|Atp1a3	82001	82029|82092|82121|82034			mmu04971		0
108	6	Reactome Pathways		Hedgehog off state	0.0084	Prkar2a|Tubb4b|Tubb2a|Tubb3|Tubb4a|Tubb2b	82001	82097|82061|82102|82111|82108|82078			MMU-5610787		0
364	10	Reactome Pathways		M Phase	0.0087	Tubb5|Tubb4b|Ywhag|Tubb2a|Ywhae|Tubb3|Tubb4a|Sirt2|Tubb2b|Dctn1	82001	82112|82061|82133|82102|82135|82111|82108|82107|82078|82075			MMU-68886		0
32	3	KEGG Pathways		Galactose metabolism	0.0097	Pfkl|Pfkm|Pfkp	82001	82129|82059|82073			mmu00052		0
2417	29	Reactome Pathways		Signal Transduction	0.0097	Atp6v1b2|Ap2m1|Atp6v0d1|Ywhah|Atp6v1d|Ywhaz|Atp6v1c1|Vcp|Gnb2|Pdha1|Dlat|Prkar2a|Gnaz|Tubb4b|Atp6v0a1|Ywhag|Gnai2|Tubb2a|Ywhae|Tubb3|Tubb4a|Gnai1|Tubb2b|Hnrnph1|Ctbp1|Sptan1|Atp6v1a|Gnao1|Abi1	82001	82125|82119|82062|82134|82109|82132|82094|82080|82115|82065|82093|82097|82049|82061|82079|82133|82092|82102|82135|82111|82108|82121|82078|82015|82054|82074|82085|82053|82077			MMU-162582		0
11	3	Reactome Pathways		Aspartate and asparagine metabolism	0.0113	Got1|Got2|Slc25a12	82001	82103|82072|82087			MMU-8963693		0
8	2	KEGG Pathways		Phenylalanine, tyrosine and tryptophan biosynthesis	0.0132	Got1|Got2	82001	82103|82072			mmu00400		0
143	5	KEGG Pathways		Adrenergic signaling in cardiomyocytes	0.0136	Atp2b1|Atp1a1|Gnai2|Gnai1|Atp1a3	82001	82014|82029|82092|82121|82034			mmu04261		0
143	5	KEGG Pathways		Retrograde endocannabinoid signaling	0.0136	Ndufs3|Ndufs2|Gnb2|Gnai2|Gnai1	82001	82071|82088|82115|82092|82121			mmu04723		0
73	5	Reactome Pathways		The role of GTSE1 in G2/M progression after G2 checkpoint	0.0136	Tubb4b|Tubb2a|Tubb3|Tubb4a|Tubb2b	82001	82061|82102|82111|82108|82078			MMU-8852276		0
148	5	KEGG Pathways		Non-alcoholic fatty liver disease	0.015	Ndufs3|Ndufs2|Cyc1|Uqcrc2|Cox4i1	82001	82071|82088|82089|82118|82126			mmu04932		0
13	3	Reactome Pathways		Glutamate and glutamine metabolism	0.0161	Got2|Glul|Gls	82001	82072|82060|82081			MMU-8964539		0
574	12	Reactome Pathways		Cell Cycle	0.0178	Tubb5|Ywhah|Ywhaz|Tubb4b|Ywhag|Tubb2a|Ywhae|Tubb3|Tubb4a|Sirt2|Tubb2b|Dctn1	82001	82112|82134|82132|82061|82133|82102|82135|82111|82108|82107|82078|82075			MMU-1640170		0
81	5	Reactome Pathways		Integration of energy metabolism	0.0205	Tkt|Gnb2|Prkar2a|Gnai2|Gnai1	82001	82127|82115|82097|82092|82121			MMU-163685		0
263	8	Reactome Pathways		Asparagine N-linked glycosylation	0.0233	Vcp|Tubb4b|Tubb2a|Tubb3|Tubb4a|Tubb2b|Sptan1|Dctn1	82001	82080|82061|82102|82111|82108|82078|82074|82075			MMU-446203		0
50	3	KEGG Pathways		Fatty acid degradation	0.0289	Echs1|Acat1|Hadha	82001	82069|82096|82070			mmu00071		0
17	3	Reactome Pathways		Protein methylation	0.0307	Hspa8|Vcp|Eef2	82001	82106|82080|82076			MMU-8876725		0
143	6	Reactome Pathways		Clathrin-mediated endocytosis	0.0311	Ap2m1|Hspa8|Pacsin1|Dnm1|Syt2|Pacsin2	82001	82119|82106|82030|82058|82019|82040			MMU-8856828		0
108	4	KEGG Pathways		Pancreatic secretion	0.0312	Atp2b1|Atp1a1|Atp1a3|Slc4a4	82001	82014|82029|82034|82024			mmu04972		0
52	3	KEGG Pathways		Mineral absorption	0.0312	Atp2b1|Atp1a1|Atp1a3	82001	82014|82029|82034			mmu04978		0
144	6	Reactome Pathways		Neurotransmitter receptors and postsynaptic signal transmission	0.032	Ap2m1|Gnb2|Prkar2a|Gnai2|Gnai1|Tspan7	82001	82119|82115|82097|82092|82121|82033			MMU-112314		0
92	5	Reactome Pathways		Respiratory electron transport	0.0344	Ndufs3|Ndufs2|Cyc1|Uqcrc2|Cox4i1	82001	82071|82088|82089|82118|82126			MMU-611105		0
55	3	KEGG Pathways		Valine, leucine and isoleucine degradation	0.0351	Echs1|Acat1|Hadha	82001	82069|82096|82070			mmu00280		0
115	4	KEGG Pathways		Oocyte meiosis	0.0365	Ywhah|Ywhaz|Ywhag|Ywhae	82001	82134|82132|82133|82135			mmu04114		0
94	5	Reactome Pathways		COPI-dependent Golgi-to-ER retrograde traffic	0.0375	Tubb4b|Tubb2a|Tubb3|Tubb4a|Tubb2b	82001	82061|82102|82111|82108|82078			MMU-6811434		0
58	3	KEGG Pathways		Long-term depression	0.039	Gnaz|Gnai2|Gnai1	82001	82049|82092|82121			mmu04730		0
194	5	KEGG Pathways		Viral carcinogenesis	0.0406	Atp6v0d1|Ywhah|Ywhaz|Ywhag|Ywhae	82001	82062|82134|82132|82133|82135			mmu05203		0
60	3	KEGG Pathways		Legionellosis	0.0412	Hspa8|Vcp|Eef1g	82001	82106|82080|82055			mmu05134		0
61	3	KEGG Pathways		Fatty acid metabolism	0.0415	Echs1|Acat1|Hadha	82001	82069|82096|82070			mmu01212		0
122	4	KEGG Pathways		Cell cycle	0.0415	Ywhah|Ywhaz|Ywhag|Ywhae	82001	82134|82132|82133|82135			mmu04110		0
123	4	KEGG Pathways		AMPK signaling pathway	0.0415	Pfkl|Eef2|Pfkm|Pfkp	82001	82129|82076|82059|82073			mmu04152		0
130	4	KEGG Pathways		Estrogen signaling pathway	0.049	Hspa8|Hsp90b1|Gnai2|Gnai1	82001	82106|82099|82092|82121			mmu04915		0
